# A Synergistic Anti-Cancer FAK and HDAC Inhibitor Combination Discovered by a Novel Chemical-Genetic High-Content Phenotypic Screen

**DOI:** 10.1101/590802

**Authors:** John C. Dawson, Bryan Serrels, Adam Byron, Morwenna Muir, Ashraff Makda, Amaya García-Muñoz, Alex von Kriegsheim, Neil O. Carragher, Margaret C. Frame

## Abstract

We mutated the Focal Adhesion Kinase (FAK) catalytic domain to inhibit binding of the chaperone, Cdc37 and ATP, mimicking the actions of a FAK kinase inhibitor. We re-expressed mutant and wild-type FAK in squamous cell carcinoma (SCC) cells from which endogenous FAK had been deleted, genetically fixing one axis of a FAK inhibitor combination high-content phenotypic screen to discover drugs that may synergize with FAK inhibitors. HDAC inhibitors represented the major class of compounds that potently induced multi-parametric phenotypic changes when FAK was rendered kinase-defective, or inhibited pharmacologically in SCC cells. Indeed, combined FAK and HDAC inhibitors arrest proliferation and induce apoptosis in a sub-set of cancer cell lines in vitro and efficiently inhibits tumor growth in vivo. Mechanistically, HDAC inhibitors potentiate inhibitor-induced FAK inactivation and reverses FAK-associated nuclear YAP in sensitive cancer cell lines. Here we report the discovery of a new clinically actionable synergistic combination between FAK and HDAC inhibitors.

**Significance:** We describe a chemical-genetic, high-content phenotypic screening approach to discover effective anti-cancer combinations of targeted therapeutics through which we identified a novel, synergistic and clinically actionable, combination of FAK and HDAC inhibitors.
