## Supplementary material for "A Synergistic Anti-Cancer FAK and HDAC Inhibitor Combination Discovered by a Novel Chemical-Genetic High-Content Phenotypic Screen": Supp. Table S1

### Sheet: Supplementary Table S1
Supplementary Table S1. FAK kinase-dependent dysregulation of specific FAK-binding proteins.
Protein name	Gene name	UniProtKB accession	Molecular weight (kDa)	Number of peptides				Sequence coverage (%)			Protein score	Intensity	MS/MS count	Normalized LFQ intensity																			Q (ANOVA of specific FAK-binding proteins)	Gene ontology terms			KEGG terms
				Total	Razor + unique	Unique		Total	Razor + unique	Unique				SCC FAK-WT				SCC FAK–/–				SCC FAK-G431A,F433A				SCC FAK-KD				SCC FAK-WT + VS-4718
														Rep. 1	Rep. 2	Rep. 3		Rep. 1	Rep. 2	Rep. 3		Rep. 1	Rep. 2	Rep. 3		Rep. 1	Rep. 2	Rep. 3		Rep. 1	Rep. 2	Rep. 3		Biological process	Molecular function	Cellular component
Aladin	Aaas	P58742	59.43	3	3	3		7.1	7.1	7.1	9.2304	564500000	7	-2.78092	-1.58202	-2.75302		-4.61288	-4.19039	-4.45645		-2.16019	-2.66722	-2.2067		-2.33427	-2.36735	-2.79406		-2.30263	-3.69916	-2.65508	0.49571	behavior;cognition;establishment of localization;establishment of localization in cell;establishment of protein localization;establishment of RNA localization;fertilization;intracellular transport;learning;learning or memory;mRNA transport;multicellular organismal process;neurological system process;nuclear transport;nucleic acid transport;nucleobase-containing compound transport;nucleocytoplasmi…		cell part;centrosome;cytoplasm;cytoplasmic part;cytoskeletal part;intracellular membrane-bounded organelle;intracellular non-membrane-bounded organelle;intracellular organelle;intracellular organelle part;intracellular part;macromolecular complex;membrane;membrane part;membrane-bounded organelle;microtubule organizing center;non-membrane-bounded organelle;nuclear membrane;nuclear part;nuclear por…	RNA transport
ATP-binding cassette sub-family F member 2	Abcf2	Q99LE6	71.781	23	23	23		32.8	32.8	32.8	83.739	22230000000	282	3.03435	2.9844	2.71344		1.7459	1.55698	1.02954		2.3867	2.65722	2.5021		2.90367	2.64491	2.71924		2.73923	2.61795	2.78332	0.477357		adenyl nucleotide binding;adenyl ribonucleotide binding;ATP binding;ATPase activity;binding;catalytic activity;hydrolase activity;hydrolase activity, acting on acid anhydrides;hydrolase activity, acting on acid anhydrides, in phosphorus-containing anhydrides;nucleoside-triphosphatase activity;nucleotide binding;purine nucleotide binding;purine ribonucleoside triphosphate binding;purine ribonucleo…	cell part;cytoplasmic part;intracellular membrane-bounded organelle;intracellular organelle;intracellular part;membrane;membrane-bounded organelle;mitochondrion;organelle
A-kinase anchor protein 2	Akap2	O54931	98.577	6	6	6		9.6	9.6	9.6	24.324	1027400000	18	-1.19698	-1.19471	-1.18842		-2.61789	-2.62154	-2.26438		-1.97252	-1.91859	-2.33526		-1.81631	-1.91552	-2.05022		-1.38309	-1.71751	-1.96979	0.0287692
Rho GTPase-activating protein 10	Arhgap10	Q6Y5D8	89.365	32	32	32		32.2	32.2	32.2	110.29	19784000000	341	2.02637	2.63862	2.56648		-1.5741	-1.6602	-1.77348		2.63723	2.90636	2.63167		3.05352	2.94047	2.58977		2.7301	2.53714	2.76672	0.480074	actin cytoskeleton organization;actin filament-based process;biological regulation;cellular component organization;cellular component organization at cellular level;cellular component organization or biogenesis;cellular component organization or biogenesis at cellular level;cellular membrane organization;cellular process;cellular response to stimulus;cytoskeleton organization;membrane organizatio…	binding;enzyme activator activity;enzyme regulator activity;GTPase activator activity;GTPase regulator activity;lipid binding;nucleoside-triphosphatase regulator activity;phospholipid binding	adherens junction;anchoring junction;cell junction;cell part;cell-substrate adherens junction;cell-substrate junction;cytoplasm;cytoplasmic part;cytoskeleton;cytosol;focal adhesion;intracellular non-membrane-bounded organelle;intracellular organelle;intracellular part;membrane;non-membrane-bounded organelle;organelle;perinuclear region of cytoplasm;plasma membrane	Bacterial invasion of epithelial cells
Arf-GAP with SH3 domain, ANK repeat and PH domain-containing protein 1	Asap1	Q9QWY8	127.42	51	51	49		47.3	47.3	45.7	323.31	106970000000	1125	4.71447	4.8741	4.94076		-0.104244	-0.12109	-0.684372		4.87209	5.29985	4.7424		5.36719	5.21497	4.66907		5.39309	5.42709	5.45311	0.237565	anatomical structure morphogenesis;biological regulation;cell part morphogenesis;cell projection morphogenesis;cell projection organization;cellular component morphogenesis;cellular component organization;cellular component organization at cellular level;cellular component organization or biogenesis;cellular component organization or biogenesis at cellular level;cellular developmental process;cel…	binding;cation binding;enzyme activator activity;enzyme regulator activity;GTPase activator activity;GTPase regulator activity;ion binding;lipid binding;metal ion binding;nucleoside-triphosphatase regulator activity;phosphatidylinositol binding;phosphatidylinositol-3,4,5-trisphosphate binding;phosphatidylinositol-4,5-bisphosphate binding;phospholipid binding;transition metal ion binding;zinc ion …	cell part;cytoplasmic part;cytosol;intracellular part;membrane	Endocytosis;Fc gamma R-mediated phagocytosis
Arf-GAP with SH3 domain, ANK repeat and PH domain-containing protein 2	Asap2	Q7SIG6	106.8	10	8	8		17	15.1	15.1	34.099	2048300000	22	-1.11695	-0.818226	-0.892919		-1.60879	-3.891	-3.6925		-0.904892	0.0786552	-3.65127		-0.0944996	-0.188246	-1.00225		-0.319256	-0.388405	-0.230063	0.189409		binding;cation binding;enzyme activator activity;enzyme regulator activity;GTPase activator activity;GTPase regulator activity;ion binding;metal ion binding;nucleoside-triphosphatase regulator activity;transition metal ion binding;zinc ion binding	cell part;cytoplasmic part;Golgi apparatus part;Golgi cisterna membrane;Golgi membrane;intracellular organelle part;intracellular part;membrane;organelle membrane;organelle part;plasma membrane	Endocytosis;Fc gamma R-mediated phagocytosis
ATPase family AAA domain-containing protein 3	Atad3	Q925I1	66.741	14	14	14		25.9	25.9	25.9	44.755	4016900000	91	0.728979	0.325594	0.415142		-0.64399	-0.901636	-0.905001		0.588366	0.514013	0.396568		0.30822	0.0893726	0.191671		-0.36874	0.0841675	0.212406	0.195476	biological regulation;cell growth;cellular process;growth;negative regulation of apoptosis;negative regulation of biological process;negative regulation of cell death;negative regulation of cellular process;negative regulation of programmed cell death;regulation of apoptosis;regulation of biological process;regulation of cell death;regulation of cellular process;regulation of programmed cell death	adenyl nucleotide binding;adenyl ribonucleotide binding;ATP binding;binding;nucleotide binding;purine nucleotide binding;purine ribonucleoside triphosphate binding;purine ribonucleotide binding;ribonucleotide binding	cell part;cytoplasmic part;integral to membrane;intracellular membrane-bounded organelle;intracellular non-membrane-bounded organelle;intracellular organelle;intracellular organelle part;intracellular part;intrinsic to membrane;membrane;membrane part;membrane-bounded organelle;mitochondrial inner membrane;mitochondrial membrane;mitochondrial nucleoid;mitochondrial part;mitochondrion;non-membrane-…
Coiled-coil domain-containing protein 47	Ccdc47	Q9D024	55.843	4	4	4		9.9	9.9	9.9	6.6953	925150000	13	-2.14689	-1.46053	-1.50438		-4.67756	-4.5939	-2.38396		-2.05156	-2.02088	-1.80571		-2.03074	-2.27298	-2.1703		-3.80765	-1.67685	-2.13967	0.25972	biological regulation;calcium ion homeostasis;catabolic process;cation homeostasis;cell differentiation;cellular catabolic process;cellular component organization;cellular component organization at cellular level;cellular component organization or biogenesis;cellular component organization or biogenesis at cellular level;cellular developmental process;cellular macromolecule catabolic process;cell…	binding;calcium ion binding;cation binding;ion binding;metal ion binding	cell part;cytoplasmic part;endoplasmic reticulum;integral to membrane;intracellular membrane-bounded organelle;intracellular organelle;intracellular part;intrinsic to membrane;membrane;membrane part;membrane-bounded organelle;organelle;rough endoplasmic reticulum
Hsp90 co-chaperone Cdc37	Cdc37	Q61081	44.593	37	37	37		57	57	57	323.31	245290000000	1014	7.08283	6.99467	6.79136		2.93262	2.81922	2.50073		3.63782	3.71548	3.44968		7.05834	6.86579	6.52993		4.38675	4.452	4.40886	0	biological regulation;cellular macromolecule metabolic process;cellular metabolic process;cellular process;cellular protein metabolic process;macromolecule metabolic process;metabolic process;posttranscriptional regulation of gene expression;primary metabolic process;protein folding;protein metabolic process;protein stabilization;regulation of biological process;regulation of biological quality;r…	binding;chaperone binding;enzyme binding;heat shock protein binding;Hsp90 protein binding;kinase binding;protein binding;unfolded protein binding	cell part;cell projection membrane;cell projection part;cytoplasm;cytoplasmic part;cytosol;extracellular membrane-bounded organelle;extracellular organelle;extracellular region part;extracellular vesicular exosome;intracellular part;leading edge membrane;membrane part;membrane-bounded organelle;membrane-bounded vesicle;organelle;plasma membrane part;ruffle membrane;vesicle
Alpha-crystallin B chain	Cryab	P23927	20.069	7	7	7		32.6	32.6	32.6	16.818	1056100000	24	0.558836	-1.56873	-1.75629		-4.03846	-5.26032	-4.87867		-4.2996	-3.37623	-4.07494		-2.91885	-3.26012	-3.13915		-1.00288	-1.21761	-1.44115	0	aging;anatomical structure development;apoptosis;apoptosis involved in morphogenesis;biological regulation;camera-type eye development;cell death;cellular component assembly;cellular component assembly at cellular level;cellular component organization;cellular component organization at cellular level;cellular component organization or biogenesis;cellular component organization or biogenesis at ce…	binding;cation binding;identical protein binding;ion binding;metal ion binding;protein binding;protein dimerization activity;protein homodimerization activity;structural constituent of eye lens;structural molecule activity;unfolded protein binding	actin filament bundle;cell part;cell surface;contractile fiber;contractile fiber part;cytoplasm;cytoplasmic part;cytoskeletal part;cytoskeleton;cytosol;extracellular membrane-bounded organelle;extracellular organelle;extracellular region part;extracellular vesicular exosome;Golgi apparatus;intracellular membrane-bounded organelle;intracellular non-membrane-bounded organelle;intracellular organell…	Protein processing in endoplasmic reticulum
Protein diaphanous homolog 1	Diaph1	O08808	139.34	10	10	10		8.2	8.2	8.2	25.36	1649600000	46	-0.704197	-1.11335	-0.465385		-2.37065	-2.42192	-2.49613		-0.714932	-1.25612	-1.48286		-0.998625	-1.15261	-1.05083		-0.884584	-1.40742	-1.02467	0.550063	actin cytoskeleton organization;actin filament organization;actin filament polymerization;actin filament-based process;actin polymerization or depolymerization;biological regulation;cell projection organization;cellular component assembly;cellular component assembly at cellular level;cellular component organization;cellular component organization at cellular level;cellular component organization …	actin binding;binding;cytoskeletal protein binding;enzyme binding;GTPase binding;identical protein binding;ion channel binding;profilin binding;protein binding;Ras GTPase binding;Rho GTPase binding;small GTPase binding	brush border;cell part;cell projection;cell projection membrane;cell projection part;cytoplasm;cytoskeletal part;intracellular non-membrane-bounded organelle;intracellular organelle;intracellular organelle part;intracellular part;leading edge membrane;membrane part;mitotic spindle;neuron projection;non-membrane-bounded organelle;organelle;organelle part;plasma membrane part;ruffle membrane;spindle	Focal adhesion;Regulation of actin cytoskeleton;Shigellosis
Redox-regulatory protein FAM213A	Fam213a	Q9CYH2	24.394	4	4	4		21.6	21.6	21.6	12.823	1071200000	18	-1.15997	-1.71957	-2.16914		-3.32545	-4.50295	-3.56537		-3.24379	-3.59519	-3.68103		-2.61154	-3.25132	-3.21397		-1.25034	0.257893	-0.341969	0	biological regulation;metabolic process;oxidation-reduction process;regulation of biological process;regulation of cell differentiation;regulation of cellular process;regulation of developmental process;regulation of immune system process;regulation of multicellular organismal development;regulation of multicellular organismal process;regulation of myeloid cell differentiation;regulation of myelo…	antioxidant activity	cell part;cytoplasm;cytoplasmic part;extracellular membrane-bounded organelle;extracellular organelle;extracellular region part;extracellular vesicular exosome;intracellular membrane-bounded organelle;intracellular organelle;intracellular part;membrane-bounded organelle;membrane-bounded vesicle;mitochondrion;organelle;vesicle
Flotillin-1	Flot1	O08917	47.513	6	6	6		16.1	16.1	16.1	12.908	787300000	12	-1.99928	-2.11739	-2.01865		-4.06019	-4.10251	-3.78307		-3.90993	-2.19823	-2.4826		-1.85809	-2.37369	-4.61413		-1.29569	-1.02225	-1.81535	0.0311429	anatomical structure morphogenesis;axon guidance;axonogenesis;biological regulation;cell part morphogenesis;cell projection morphogenesis;cell projection organization;cellular component disassembly;cellular component disassembly at cellular level;cellular component morphogenesis;cellular component organization;cellular component organization at cellular level;cellular component organization or bi…	binding;enzyme binding;protease binding;protein binding	adherens junction;anchoring junction;caveola;cell junction;cell part;cell-substrate adherens junction;cell-substrate junction;centriolar satellite;cytoplasmic membrane-bounded vesicle;cytoplasmic part;cytoplasmic vesicle;cytoskeletal part;endosome;extracellular membrane-bounded organelle;extracellular organelle;extracellular region part;extracellular vesicular exosome;flotillin complex;focal adhe…	Insulin signaling pathway
Gasdermin-D	Gsdmdc1	Q9D8T2	53.237	9	9	9		18.5	18.5	18.5	28.334	2704400000	60	0.399614	-0.140591	0.201521		-1.54866	-1.57831	-1.80455		-1.08871	-1.08519	-1.39928		-0.462673	-1.82033	-1.31629		0.316427	0.230185	0.294239	0	cell communication;cellular process;cellular response to external stimulus;cellular response to extracellular stimulus;cellular response to stimulus;response to external stimulus;response to extracellular stimulus;response to stimulus
Hexokinase-2	Hk2	O08528	102.53	11	7	6		13.7	9.6	8.4	17.234	1835500000	44	-0.571274	-0.625889	-0.689234		-1.9668	-2.24257	-2.11896		-1.11456	-1.23157	-1.01459		-0.470757	-0.71702	-1.11238		-0.980167	-1.10252	-1.28138	0.19725	alcohol catabolic process;alcohol metabolic process;apoptotic mitochondrial changes;biological regulation;body fluid secretion;carbohydrate catabolic process;carbohydrate homeostasis;carbohydrate metabolic process;carbohydrate phosphorylation;catabolic process;cellular carbohydrate catabolic process;cellular carbohydrate metabolic process;cellular chemical homeostasis;cellular component organizat…	adenyl nucleotide binding;adenyl ribonucleotide binding;ATP binding;binding;carbohydrate binding;carbohydrate kinase activity;catalytic activity;fructokinase activity;glucokinase activity;glucose binding;hexokinase activity;kinase activity;mannokinase activity;monosaccharide binding;nucleotide binding;phosphotransferase activity, alcohol group as acceptor;purine nucleotide binding;purine ribonucl…	cell part;cytoplasmic part;cytosol;intracellular membrane-bounded organelle;intracellular organelle;intracellular organelle part;intracellular part;membrane;membrane-bounded organelle;mitochondrial membrane;mitochondrial outer membrane;mitochondrial part;mitochondrion;organelle;organelle membrane;organelle outer membrane;organelle part;outer membrane	Amino sugar and nucleotide sugar metabolism;Butirosin and neomycin biosynthesis;Carbohydrate digestion and absorption;Fructose and mannose metabolism;Galactose metabolism;Glycolysis / Gluconeogenesis;Insulin signaling pathway;Starch and sucrose metabolism;Streptomycin biosynthesis;Type II diabetes mellitus
KN motif and ankyrin repeat domain-containing protein 2	Kank2	Q8BX02	90.244	16	16	16		18.3	18.3	18.3	46.263	5191900000	91	0.69079	0.416906	0.318344		-0.876875	-0.706192	-1.4587		0.419596	0.5954	-0.340612		0.902954	0.902458	0.727421		1.06874	0.773922	1.08553	0.0752941	apoptosis;biological regulation;biosynthetic process;cell death;cellular biosynthetic process;cellular macromolecule biosynthetic process;cellular macromolecule metabolic process;cellular metabolic process;cellular nitrogen compound metabolic process;cellular process;death;macromolecule biosynthetic process;macromolecule metabolic process;metabolic process;negative regulation of actin filament bu…		cell part;cytoplasm;cytoplasmic part;intracellular membrane-bounded organelle;intracellular organelle;intracellular part;membrane-bounded organelle;mitochondrion;organelle
LIM domain only protein 7	Lmo7	E9PYF4	192.55	10	10	10		6.8	6.8	6.8	14.947	1533900000	14	-1.00153	-0.898224	-1.22699		-3.81183	-3.50658	-2.32678		-0.615955	-0.904369	-0.943541		-0.731667	-1.29794	-1.46142		-3.41696	-1.2572	-0.920687	0.189421	biological adhesion;biological regulation;cell adhesion;cell-cell adhesion;cellular process;regulation of biological process;regulation of cell adhesion;regulation of cellular process;regulation of signaling	binding;cation binding;ion binding;metal ion binding;transition metal ion binding;zinc ion binding	adherens junction;anchoring junction;apical plasma membrane;cell junction;cell part;cell-cell adherens junction;cell-cell junction;cell-substrate adherens junction;cell-substrate junction;focal adhesion;membrane part;plasma membrane part	Adherens junction
55 kDa erythrocyte membrane protein	Mpp1	P70290	52.227	7	7	7		24.7	24.7	24.7	22.244	1922500000	44	-0.37644	-0.415689	-0.688568		-2.84117	-2.70349	-3.33594		-1.703	-1.51376	-1.46848		-1.65628	-0.813791	-0.78726		-0.481945	-0.613493	0.0463314	0.00318182	biological regulation;regulation of behavior;regulation of biological process;regulation of cell migration;regulation of cell motility;regulation of cellular component movement;regulation of cellular process;regulation of chemotaxis;regulation of immune system process;regulation of leukocyte chemotaxis;regulation of leukocyte migration;regulation of localization;regulation of locomotion;regulatio…		cell cortex part;cell part;cell projection;cortical cytoskeleton;cytoplasmic part;cytoskeleton;intracellular;intracellular non-membrane-bounded organelle;intracellular organelle;intracellular part;membrane;microvillus;non-membrane-bounded organelle;organelle;organelle part;stereocilium
E3 ubiquitin-protein ligase NEDD4-like	Nedd4l	Q8CFI0	115.42	15	14	14		20.2	19.2	19.2	39.335	5858200000	90	1.09639	1.09496	0.842434		0.0143509	-0.289345	-0.782516		0.00215149	-0.00408936	-0.0673962		0.945814	0.422293	1.08356		0.687853	0.881727	1.14072	0.0035	biological regulation;catabolic process;cellular catabolic process;cellular chemical homeostasis;cellular homeostasis;cellular ion homeostasis;cellular macromolecule catabolic process;cellular macromolecule metabolic process;cellular metabolic process;cellular process;cellular protein metabolic process;chemical homeostasis;homeostatic process;ion homeostasis;macromolecule catabolic process;macrom…	acid-amino acid ligase activity;binding;catalytic activity;channel inhibitor activity;channel regulator activity;ion channel binding;ion channel inhibitor activity;ligase activity;ligase activity, forming carbon-nitrogen bonds;potassium channel inhibitor activity;potassium channel regulator activity;protein binding;small conjugating protein ligase activity;sodium channel inhibitor activity;sodium…	cell part;cytoplasm;extracellular membrane-bounded organelle;extracellular organelle;extracellular region part;extracellular vesicular exosome;intracellular membrane-bounded organelle;intracellular organelle;intracellular part;membrane-bounded organelle;membrane-bounded vesicle;nucleus;organelle;vesicle
Neurofilament light polypeptide	Nefl	P08551	61.508	13	12	12		23.4	21.7	21.7	31.104	2020100000	43	0.367859	-0.46768	-0.0772209		-2.29971	-2.78256	-2.78745		-2.84465	-3.45296	-4.34185		-0.575556	-1.2433	-1.4531		-0.0876808	-0.427548	-0.498098	0	anatomical structure morphogenesis;anterograde axon cargo transport;axon cargo transport;axon regeneration;axon transport of mitochondrion;axonogenesis;biological regulation;cell part morphogenesis;cell projection morphogenesis;cell projection organization;cellular component assembly;cellular component assembly at cellular level;cellular component morphogenesis;cellular component movement;cellula…	binding;binding, bridging;identical protein binding;protein binding;protein binding, bridging;protein C-terminus binding;structural constituent of cytoskeleton;structural molecule activity	axon;axon part;cell part;cell projection;cell projection part;cytoplasm;cytoplasmic part;cytoskeletal part;cytosolic part;growth cone;intermediate filament;intracellular organelle part;intracellular part;macromolecular complex;myelin sheath;neurofilament;neuron projection;organelle part;protein complex;site of polarized growth;TSC1-TSC2 complex	Amyotrophic lateral sclerosis (ALS)
Protein-arginine deiminase type-2	Padi2	Q08642	76.249	18	18	18		22.1	22.1	22.1	223.57	11793000000	182	1.3379	1.13287	1.28056		1.24649	1.13284	0.691721		3.11842	3.25598	3.26547		0.69726	0.293121	0.814165		1.38824	1.31251	1.77813	0	amine biosynthetic process;amine metabolic process;anatomical structure development;biological regulation;biosynthetic process;carboxylic acid biosynthetic process;carboxylic acid metabolic process;cellular amine metabolic process;cellular amino acid biosynthetic process;cellular amino acid metabolic process;cellular biosynthetic process;cellular component organization;cellular component organiza…	binding;calcium ion binding;catalytic activity;cation binding;estrogen receptor binding;hormone receptor binding;hydrolase activity;hydrolase activity, acting on carbon-nitrogen (but not peptide) bonds;hydrolase activity, acting on carbon-nitrogen (but not peptide) bonds, in linear amidines;ion binding;metal ion binding;nuclear hormone receptor binding;protein binding;protein-arginine deiminase a…	cell part;chromatin;chromosomal part;cytoplasm;extracellular membrane-bounded organelle;extracellular organelle;extracellular region part;extracellular vesicular exosome;intracellular organelle part;intracellular part;membrane-bounded organelle;membrane-bounded vesicle;organelle;organelle part;transcriptionally active chromatin;vesicle
Platelet-activating factor acetylhydrolase IB subunit gamma	Pafah1b3	Q61205	25.853	5	5	5		28.4	28.4	28.4	12.425	949880000	11	-1.83687	-1.51162	-1.72493		-3.82676	-4.83091	-2.40141		-2.04183	-2.14961	-2.06517		-1.52009	-1.89794	-1.91003		-2.142	-1.25829	-1.65023	0.502	anatomical structure development;brain development;catabolic process;developmental process;gamete generation;lipid catabolic process;lipid metabolic process;male gamete generation;metabolic process;multicellular organismal process;multicellular organismal reproductive process;organ development;primary metabolic process;reproductive process;spermatogenesis	1-alkyl-2-acetylglycerophosphocholine esterase activity;acetyltransferase activity;binding;carboxylic ester hydrolase activity;catalytic activity;hydrolase activity;hydrolase activity, acting on ester bonds;identical protein binding;platelet-activating factor acetyltransferase activity;protein binding;transferase activity;transferase activity, transferring acyl groups;transferase activity, transf…	cell part;cytoplasm;cytoplasmic part;cytosol;extracellular membrane-bounded organelle;extracellular organelle;extracellular region part;extracellular vesicular exosome;intracellular part;membrane;membrane-bounded organelle;membrane-bounded vesicle;organelle;vesicle	Ether lipid metabolism
Serine/threonine-protein phosphatase 4 regulatory subunit 1	Ppp4r1	Q8K2V1	106.3	2	2	2		2.6	2.6	2.6	4.785	631930000	10	-2.23665	-3.8955	-2.29656		-4.83106	-4.81936	-4.65418		-2.25407	-2.05134	-2.22401		-3.67452	-2.42542	-2.301		-2.25241	-4.10829	-5.0921	0.05475
Proteasome assembly chaperone 1	Psmg1	Q9JK23	33.104	4	4	4		17	17	17	14.197	1117800000	22	-1.53676	-1.49401	-1.68784		-1.37415	-5.04172	-5.48321		-1.3734	-1.05714	-1.73944		-1.60511	-1.54148	-1.70114		-1.80665	-1.72975	-1.66805	0.585273	cell proliferation;cell proliferation in external granule layer;cell proliferation in hindbrain;cellular component assembly;cellular component assembly at cellular level;cellular component organization;cellular component organization at cellular level;cellular component organization or biogenesis;cellular component organization or biogenesis at cellular level;cellular macromolecular complex assem…	binding;proteasome binding;protein binding;protein complex binding	cell part;cytoplasm;cytoplasmic part;endoplasmic reticulum;intracellular membrane-bounded organelle;intracellular organelle;intracellular part;membrane-bounded organelle;nucleus;organelle
Prostaglandin G/H synthase 2	Ptgs2	Q05769	69.012	8	8	8		18.9	18.9	18.9	32.735	1769900000	47	-0.0850697	-1.30156	-0.583248		-3.75783	-5.30053	-4.38963		-4.2026	-4.17658	-4.13332		-3.46678	-3.52324	-3.56043		0.509609	0.543941	0.0466461	0	anatomical structure development;anatomical structure formation involved in morphogenesis;angiogenesis;arachidonic acid metabolic process;behavior;biological regulation;biomineral tissue development;biosynthetic process;bone mineralization;brown fat cell differentiation;carboxylic acid biosynthetic process;carboxylic acid metabolic process;cell differentiation;cellular biosynthetic process;cellul…	antioxidant activity;binding;catalytic activity;cation binding;dioxygenase activity;enzyme binding;heme binding;identical protein binding;ion binding;iron ion binding;lipid binding;metal ion binding;oxidoreductase activity;oxidoreductase activity, acting on paired donors, with incorporation or reduction of molecular oxygen;oxidoreductase activity, acting on peroxide as acceptor;oxidoreductase act…	caveola;cell part;cell projection;cytoplasm;cytoplasmic part;endoplasmic reticulum membrane;endoplasmic reticulum part;intracellular organelle part;intracellular part;macromolecular complex;membrane;membrane part;membrane raft;neuron projection;organelle membrane;organelle part;plasma membrane part;protein complex	Arachidonic acid metabolism;Leishmaniasis;Pathways in cancer;Small cell lung cancer;VEGF signaling pathway
Focal adhesion kinase 1	Ptk2	P34152	123.54	65	65	64		41.6	41.6	40.8	323.31	2584700000000	4266	8.86655	9.22659	9.06609		4.50638	3.67236	4.02236		9.51587	10.1339	9.57971		9.73662	9.85458	9.28608		9.62642	9.75244	9.79767	0.0713889	anatomical structure development;anatomical structure formation involved in morphogenesis;anatomical structure morphogenesis;angiogenesis;axonogenesis;biological regulation;blood vessel development;cell differentiation;cell migration;cell motility;cell part morphogenesis;cell projection morphogenesis;cell projection organization;cell surface receptor linked signaling pathway;cellular component as…	actin binding;adenyl nucleotide binding;adenyl ribonucleotide binding;ATP binding;binding;catalytic activity;cytoskeletal protein binding;enzyme binding;JUN kinase binding;kinase activity;kinase binding;molecular transducer activity;non-membrane spanning protein tyrosine kinase activity;nucleotide binding;phosphotransferase activity, alcohol group as acceptor;protein binding;protein domain specif…	actin filament bundle;actomyosin;adherens junction;anchoring junction;apical plasma membrane;cell junction;cell part;cell projection;cell-substrate adherens junction;cell-substrate junction;cytoplasm;cytoplasmic part;cytoskeletal part;cytosol;extrinsic to internal side of plasma membrane;extrinsic to membrane;extrinsic to plasma membrane;focal adhesion;intracellular membrane-bounded organelle;int…	Amoebiasis;Axon guidance;Bacterial invasion of epithelial cells;Chemokine signaling pathway;ErbB signaling pathway;Focal adhesion;Leukocyte transendothelial migration;Pathways in cancer;Regulation of actin cytoskeleton;Small cell lung cancer;VEGF signaling pathway
DNA repair protein RAD50	Rad50	P70388	153.49	28	28	28		23.7	23.7	23.7	88.383	8600900000	142	1.69427	1.37166	1.18474		0.110546	-0.0407925	-0.508144		1.68224	1.59766	1.47333		1.73528	1.24177	1.41362		1.05833	1.27354	1.21301	0.506867	anatomical structure homeostasis;biological regulation;biosynthetic process;catabolic process;cell cycle process;cellular biosynthetic process;cellular catabolic process;cellular component organization;cellular component organization at cellular level;cellular component organization or biogenesis;cellular component organization or biogenesis at cellular level;cellular macromolecule biosynthetic p…	adenyl nucleotide binding;adenyl ribonucleotide binding;ATP binding;ATPase activity;binding;binding, bridging;catalytic activity;cation binding;DNA binding;hydrolase activity;hydrolase activity, acting on acid anhydrides;hydrolase activity, acting on acid anhydrides, in phosphorus-containing anhydrides;ion binding;metal ion binding;nucleic acid binding;nucleoside-triphosphatase activity;nucleotid…	cell part;chromosomal part;chromosome, telomeric region;intracellular membrane-bounded organelle;intracellular organelle;intracellular organelle part;intracellular part;macromolecular complex;membrane;membrane-bounded organelle;Mre11 complex;nuclear chromosome part;nuclear chromosome, telomeric region;nuclear part;nucleoplasm;nucleus;organelle;organelle part;pronucleus;protein complex;site of dou…
60S ribosomal protein L23	Rpl23	P62830	14.865	14	14	14		75.7	75.7	75.7	91.283	68876000000	515	4.35554	4.29545	4.49601		3.14189	3.0055	2.44842		4.1161	4.60118	4.29644		4.45627	4.27809	4.32275		4.01596	4.12262	4.40304	0.829588	biosynthetic process;cellular biosynthetic process;cellular macromolecule biosynthetic process;cellular macromolecule metabolic process;cellular metabolic process;cellular process;cellular protein metabolic process;macromolecule biosynthetic process;macromolecule metabolic process;metabolic process;primary metabolic process;protein metabolic process;translation	structural constituent of ribosome;structural molecule activity	adherens junction;anchoring junction;cell junction;cell part;cell-substrate adherens junction;cell-substrate junction;cytoplasm;cytoplasmic part;cytosolic large ribosomal subunit;cytosolic part;cytosolic ribosome;extracellular membrane-bounded organelle;extracellular organelle;extracellular region part;extracellular vesicular exosome;focal adhesion;intracellular non-membrane-bounded organelle;int…	Ribosome
Neuronal proto-oncogene tyrosine-protein kinase Src	Src	P05480	60.644	14	14	9		29.9	29.9	22.7	120.93	5174600000	72	1.31968	1.79026	1.60327		-1.84233	-1.62079	-2.29626		-0.358521	-0.0525608	-0.894573		0.0258179	-0.232122	-0.447191		0.111771	0.719751	0.606918	0	actin cytoskeleton organization;actin filament bundle assembly;actin filament organization;actin filament-based process;activation of protein kinase activity;activation of protein kinase B activity;adherens junction organization;anatomical structure development;anatomical structure homeostasis;anatomical structure morphogenesis;biological adhesion;biological regulation;bone resorption;branching i…	adenyl nucleotide binding;adenyl ribonucleotide binding;ATP binding;binding;catalytic activity;cation binding;enzyme binding;ephrin receptor binding;growth factor receptor binding;heme binding;hormone receptor binding;ion binding;ion channel binding;iron ion binding;kinase activity;metal ion binding;non-membrane spanning protein tyrosine kinase activity;nucleotide binding;phosphoprotein binding;p…	actin filament;adherens junction;anchoring junction;caveola;cell junction;cell part;cell projection;cell projection membrane;cell projection part;cell-substrate adherens junction;cell-substrate junction;cytoplasm;cytoplasmic membrane-bounded vesicle;cytoplasmic part;cytoplasmic vesicle;cytoskeletal part;cytoskeleton;cytosol;endosome;extracellular membrane-bounded organelle;extracellular organelle…	Adherens junction;Bacterial invasion of epithelial cells;Chemokine signaling pathway;Endocytosis;Epithelial cell signaling in Helicobacter pylori infection;ErbB signaling pathway;Fc gamma R-mediated phagocytosis;Focal adhesion;Gap junction;GnRH signaling pathway;ko05152;Tight junction;VEGF signaling pathway
Tubulin beta-3 chain	Tubb3	Q9ERD7	50.418	20	5	5		47.8	17.1	17.1	24.265	1030400000	17	-1.28878	-0.740927	-1.22476		-1.9461	-4.55574	-3.44405		-2.11286	-4.60868	-2.69495		-1.80515	-1.78235	-1.73676		-1.83467	-1.79095	-2.04202	0.0033	axon guidance;cell cycle phase;cell cycle process;cellular component assembly;cellular component assembly at cellular level;cellular component organization;cellular component organization at cellular level;cellular component organization or biogenesis;cellular component organization or biogenesis at cellular level;cellular macromolecular complex assembly;cellular macromolecular complex subunit or…	binding;catalytic activity;GTP binding;GTPase activity;guanyl nucleotide binding;guanyl ribonucleotide binding;hydrolase activity;hydrolase activity, acting on acid anhydrides;hydrolase activity, acting on acid anhydrides, in phosphorus-containing anhydrides;nucleoside-triphosphatase activity;nucleotide binding;peptide binding;purine nucleotide binding;purine ribonucleoside triphosphate binding;p…	axon;cell body;cell part;cell periphery;cell projection;cytoplasm;cytoskeletal part;cytoskeleton;dendrite;extracellular membrane-bounded organelle;extracellular organelle;extracellular region part;extracellular vesicular exosome;intracellular;intracellular membrane-bounded organelle;intracellular non-membrane-bounded organelle;intracellular organelle;intracellular organelle part;intracellular par…	Gap junction;Pathogenic Escherichia coli infection;Phagosome
Tubulin gamma-1 chain	Tubg1	P83887	51.1	5	5	5		13.5	13.5	13.5	21.226	1542900000	37	-1.01972	-0.519222	-1.37727		-1.91293	-3.30023	-2.5667		-1.4874	-1.34668	-1.1709		-0.732157	-0.875536	-0.927082		-1.4378	-1.45155	-1.06368	0.260167	biological regulation;cell cycle process;cellular component organization;cellular component organization at cellular level;cellular component organization or biogenesis;cellular component organization or biogenesis at cellular level;cellular process;cytoplasmic microtubule organization;cytoskeleton organization;meiotic spindle organization;microtubule cytoskeleton organization;microtubule nucleat…	binding;catalytic activity;GTP binding;GTPase activity;guanyl nucleotide binding;guanyl ribonucleotide binding;hydrolase activity;hydrolase activity, acting on acid anhydrides;hydrolase activity, acting on acid anhydrides, in phosphorus-containing anhydrides;nucleoside-triphosphatase activity;nucleotide binding;purine nucleotide binding;purine ribonucleoside triphosphate binding;purine ribonucleo…	apical part of cell;cell leading edge;cell part;cell projection;centriole;centrosome;chromosome;cilium;condensed chromosome;condensed nuclear chromosome;cytoplasm;cytoplasmic microtubule;cytoplasmic part;cytoskeletal part;endosome;gamma-tubulin complex;intracellular membrane-bounded organelle;intracellular non-membrane-bounded organelle;intracellular organelle;intracellular organelle part;intrace…
Protein unc-45 homolog A	Unc45a	Q99KD5	103.45	6	6	6		6.4	6.4	6.4	8.1408	1244300000	9	-1.47426	-1.44439	-1.48619		-3.63394	-3.60848	-4.34097		-1.4082	-2.56286	-4.458		-1.07299	-1.44998	-1.57509		-1.44482	-3.17704	-3.2014	0.0305333	anatomical structure development;cell differentiation;cellular developmental process;cellular macromolecule metabolic process;cellular metabolic process;cellular process;cellular protein metabolic process;chaperone-mediated protein folding;developmental process;macromolecule metabolic process;metabolic process;muscle organ development;muscle structure development;organ development;primary metabol…	binding;heat shock protein binding;Hsp90 protein binding;protein binding	cell part;cytoplasm;cytoplasmic part;Golgi apparatus;intracellular membrane-bounded organelle;intracellular organelle;intracellular organelle part;intracellular part;membrane-bounded organelle;nuclear part;nucleoplasm;organelle;organelle part;perinuclear region of cytoplasm
WD repeat-containing protein 6	Wdr6	Q99ME2	121.9	17	17	17		22.1	22.1	22.1	88.673	4679700000	90	0.577305	1.63228	1.72618		-3.24057	-3.10915	-3.91377		-3.28426	-4.54984	-3.24808		1.2421	1.67671	1.00026		-2.33424	-2.50796	-2.3289	0	biological regulation;cell cycle arrest;cell cycle process;cellular process;negative regulation of autophagy;negative regulation of biological process;negative regulation of catabolic process;negative regulation of cell cycle;negative regulation of cell proliferation;negative regulation of cellular catabolic process;negative regulation of cellular metabolic process;negative regulation of cellular…		cell part;cytoplasm;intracellular part;macromolecular complex;membrane;plasma membrane;protein complex
Zinc finger protein 622	Znf622	Q91VY9	53.451	7	7	7		17.6	17.6	17.6	33.017	3070600000	51	0.658539	0.11027	-0.339123		-1.55296	-1.53378	-1.56461		-0.291294	-0.355347	-0.349388		-0.0373936	-0.190504	-0.145132		-0.371492	-0.232836	-0.11935	0.445192	biological regulation;induction of apoptosis;induction of apoptosis by intracellular signals;induction of apoptosis by oxidative stress;induction of programmed cell death;positive regulation of apoptosis;positive regulation of biological process;positive regulation of catalytic activity;positive regulation of cell communication;positive regulation of cell death;positive regulation of cellular pro…	binding;cation binding;ion binding;metal ion binding;transition metal ion binding;zinc ion binding	cell part;cytoplasm;cytoplasmic part;Golgi apparatus;intracellular membrane-bounded organelle;intracellular non-membrane-bounded organelle;intracellular organelle;intracellular organelle part;intracellular part;membrane-bounded organelle;non-membrane-bounded organelle;nuclear part;nucleolus;organelle;organelle part
Normalized label-free quantification (LFQ) intensities are presented for each specific FAK-binding protein (Q < 0.05) detected by mass spectrometry. Razor peptides are peptides shared with another protein. Protein score is derived from peptide posterior error probabilities; identification Q = 0 for all specific FAK-binding proteins. No displayed proteins matched to reverse or contaminant database…
